# Hepatocyte Circadian Clocks Control Cholesterol Metabolism and Protect From Metabolic Dysfunction-Associated Steatohepatitis (MASH)

**DOI:** 10.1101/2025.08.07.669039

**Authors:** Leonardo Vinicius Monteiro de Assis, Lina Jegodzinski, Julica Inderhees, Sylvia Wowro, Juliana Marques Affonso, Isabel Heyde, Emelie Luise Fischer, Witigo von Schönfels, Andrea Schenk, Florian Roßner, Michael Schupp, Jens U. Marquardt, Münevver Demir, Henrik Oster

**Author notes:** Corresponding authors: Leonardo VM de Assis Henrik Oster.

## Abstract

The circadian clock synchronizes physiological processes with the 24-hour light-dark cycle. Clock disruption contributes to metabolic disorders, including metabolic dysfunction-associated steatohepatitis (MASH). Here, we investigated the role of the hepatocyte clock in MASH using hepatocyte-specific *Bmal1* deletion (Hep-Bmal1KO) mice. Hep-Bmal1KO mice showed faster MASH progression with increased hepatic cholesterol, inflammation, and fibrosis. Transcriptomic and lipidomic analyses revealed dysregulated cholesterol metabolism in Hep-Bmal1KO mice, marked by reduced expression and disrupted rhythmicity of key cholesterol-related genes. Bioinformatic analyses identified *Chrebp* as a potential co-regulator of these transcriptional changes. In an in vitro model with palmitate exposure and gene silencing, we found that *Bmal1*, but not *Chrebp*, regulated cholesterol accumulation, indicating *Bmal1’s* specific role in hepatic cholesterol metabolism. Translating our findings to a human patient cohort revealed a significantly shifted circadian phase, despite no marked effect on hepatic cholesterol levels in the livers of patients with more advanced liver disease (i.e., MASH) compared to simple steatosis. Taken altogether, our findings offer a roadmap to understand the hepatocyte clock’s role in MASH and its potential as a therapeutic target.
