## Supplementary material for "Hepatocyte Circadian Clocks Control Cholesterol Metabolism and Protect From Metabolic Dysfunction-Associated Steatohepatitis (MASH)": Table S5

### Sheet: Summary
Table S5
Sheet 1 - MASL and MASH clinical cohort
Sheet 2 - Correlation analyses

### Sheet: Sheet1
sex	age	Diagnosis (HO [Healthy obese], MASL, MASH)	Pathology: NAS-Score	steatose	inflammation	ballooning	Fibrosis F0-4	Serum total cholesterol (mmol/L)	LDL (mmol/L)	HDL (mmol/L)	TG (mmol/L)	ALT/GPT (U/L)	AST/GOT (U/L)	Hepatic total cholesterol (mg/dL/mg)
f	56	MASL	2	1	1	0	1C	5.1	3.15	1.23	1.8	86	50	6.48686
m	55	MASL	2	1	1	0	1A	4.4	0.83	0.71	7.3	77	100	3.59315
m	36	MASL	2	2	0	0	1C	4.2	2.64	1.22	0.9	80	43	5.48497
f	25	MASL	3	2	0	1	2	7	5.02	1.15	2.9	171	110	5.34353
m	57	MASL	3	1	2	0	1 or 2	3.3	2.08	0.77	1.4	16	19	3.6988
f	55	MASL	3	2	0	1	1C	4.7	2.86	1.21	2.7	26	24	5.45609
f	51	MASL	2	1	0	1	1C	4.1	2.54	0.85	2.3	32	28	6.34894
f	48	MASL	3	1	1	1	2	3.9	2.27	1.18	1.6	23	24	3.70203
w	52	MASL	2	2	0	0	0	5.6	4.44	0.96	2.1	68	37	6.17814
m	37	MASL	3	3	0	0	0	5.1	3.3	1.01	1.9	69	39	7.13308
w	40	MASL	2	2	0	0	0	5	2.31	2.17	1.2	11	14	7.75995
m	36	MASL	2	2	0	0	0	no data	2.69	1.44	0.8	56	25	6.2883
w	46	MASL	2	2	0	0	0	4.9	3.34	1.08	1.4	28	29	6.41897
w	39	MASL	2	2	0	0	0	no data	no data	no data	no data	45	28	6.16622
w	54	MASL	2	2	0	0	0	6.5	4.22	1.09	1.8	33	32	12.9067
m	53	MASL	2	2	0	0	0	3.9	2.44	1.21	1.6	31	25	12.019
w	26	MASL	1	1	0	0	0	3.6	2.11	1.29	1.2	24	19	8.24929
m	43	MASL	3	1	1	1	1C	4.5	2.82	1.06	2.2	65	34	4.38809
f	41	MASL	1	1	0	0	0	6.7	4.73	1.04	2.5	34.5	27	3.15953
m	30	MASL	2	1	0	1	1	3.7	2.26	1.12	1.1	32	25	5.10953
m	52	MASL	2	1	0	1	0	4.8	3.31	0.87	1.6	40.4	36.7	3.57146
m	33	MASL	1	1	0	0	1C	4.3	2.91	0.85	1.6	34.7	29.1	4.08494
m	62	MASL	1	1	0	0	no data	2.7	0.77	0.61	5	30.6	36.2	7.41388
f	52	MASL	1	1	0	0	0	6.6	4.32	1.14	3.7	14	15.3	9.09631
f	60	MASH	5	3	1	1	2	4	2.48	1.26	1.1	48	38	5.34353
m	49	MASH	5	3	1	1	0	no data	no data	no data	no data	26	43	6.48927
w	67	MASH	5	3	1	1	0	5.7	2.87	1.18	3.4	33	47	6.8377
w	35	MASH	5	2	1	2	1	4.9	2.93	1.91	1.7	22	19	8.57279
w	57	MASH	5	3	1	1	1	6.6	4.74	1.44	1.9	54	38	7.39873
w	38	MASH	5	3	1	1	1	5.7	3.85	1.5	1.3	55	51	8.24345
m	39	MASH	5	3	1	1	1	3.8	1.81	1.16	1.7	100	51	5.88953
w	36	MASH	5	3	1	1	1	5	2.58	1.49	4.9	50	29	5.99103
m	39	MASH	5	3	1	1	1	4.6	8.86	1.2	2.4	46	28	8.29119
m	47	MASH	5	3	1	1	1	5.4	3.34	1.54	1.5	68	42	6.94004
m	51	MASH	5	3	1	1	0	3.7	2.18	1.03	1.5	58	36	3.67573
m	63	MASH	4	2	1	1	0	6.1	3.74	1.1	2.1	50.5	35.5	3.76729
m	63	MASH	5	3	1	1	1C	6.2	3.87	1.35	2.5	19.9	24.3	4.89449
f	55	MASH	5	2	2	1	0	4.1	1.69	1.22	3.2	31.1	29.6	7.021

### Sheet: Sheet2
pvalues
	Internal phase	Hep Cho	NAS-S	Cholesterol (total)	LDL	HDL	TG	ALT/GPT	AST/GOT
Internal phase	NA	0.228807	0.0720519	0.245041	0.453935	0.130297	0.91032	0.321741	0.319768
Hep Cho	0.228807	NA	0.64188	0.393944	0.346975	0.00712233	0.982444	0.167568	0.502386
NAS-S	0.0720519	0.64188	NA	0.970455	0.939918	0.0137456	0.819634	0.408742	0.0810313
Cholesterol (total)	0.245041	0.393944	0.970455	NA	1.02545e-10	0.168685	0.0394825	0.29575	0.254536
LDL	0.453935	0.346975	0.939918	1.02545e-10	NA	0.457892	0.316087	0.323453	0.474506
HDL	0.130297	0.00712233	0.0137456	0.168685	0.457892	NA	0.0931119	0.655869	0.415229
TG	0.91032	0.982444	0.819634	0.0394825	0.316087	0.0931119	NA	0.97322	0.430356
ALT/GPT	0.321741	0.167568	0.408742	0.29575	0.323453	0.655869	0.97322	NA	5.66606e-09
AST/GOT	0.319768	0.502386	0.0810313	0.254536	0.474506	0.415229	0.430356	5.66606e-09	NA
r values
	Internal phase	Hep Cho	NAS-S	Cholesterol (total)	LDL	HDL	TG	ALT/GPT	AST/GOT
Internal phase	1	0.199923	0.295123	0.201794	0.128837	0.256968	0.0194575	0.165153	0.165818
Hep Cho	0.199923	1	0.0779332	0.148693	0.161411	0.440839	0.00380155	-0.228534	-0.112213
NAS-S	0.295123	0.0779332	1	0.00649642	-0.0130211	0.407049	0.0393775	0.137979	0.286635
Cholesterol (total)	0.201794	0.148693	0.00649642	1	0.850186	0.237945	0.349681	0.181863	0.197868
LDL	0.128837	0.161411	-0.0130211	0.850186	1	0.12772	0.171907	0.169349	0.123084
HDL	0.256968	0.440839	0.407049	0.237945	0.12772	1	-0.284094	-0.0768736	-0.140059
TG	0.0194575	0.00380155	0.0393775	0.349681	0.171907	-0.284094	1	0.00579972	0.135607
ALT/GPT	0.165153	-0.228534	0.137979	0.181863	0.169349	-0.0768736	0.00579972	1	0.784357
AST/GOT	0.165818	-0.112213	0.286635	0.197868	0.123084	-0.140059	0.135607	0.784357	1
